# Mechanism of neuroinvasion and interferon response in human choroid plexus organoids during Japanese encephalitis virus infection

**DOI:** 10.64898/2025.12.03.692106

**Authors:** Yothin Kumsang, Atsadang Boonmee, Chatpong Pethrak, Pisut Pongchaikul, Usanarat Anurathapan, Chatchai Muanprasat, Phisit Khemawoot, Bunpote Siridechadilok, Natapong Jupatanakul, Nithi Asavapanumas, Nunya Chotiwan

## Abstract

Orthoflaviviruses are medically important arthropod–borne pathogens that cause a significant global disease burden. Some of these viruses can cause neurological infections, requiring a clear understanding of how they enter the central nervous system (CNS). The choroid plexus (ChP) is a cerebrospinal fluid (CSF)–producing tissue residing in the brain ventricles. The ChP forms a blood–CSF barrier, which acts as a crucial peripheral–CNS interface and a physical defense against neuroinvasive pathogens. While this tissue is increasingly recognized as a potential entry site for hematogenous pathogens, how orthoflaviviruses overcome the blood–CSF barrier and the corresponding intrinsic immune response in a human model remains critically undefined. This study aimed to investigate the potential of the ChP to serve as a neuroinvasive site for orthoflaviviruses. ChP organoids (ChPOs) derived from human inducible pluripotent stem cells were established and determined for susceptibility to a panel of orthoflaviviruses, namely Japanese encephalitis virus (JEV), Zika virus (ZIKV), and Dengue virus (DENV). These viruses exhibited differential susceptibility to ChPOs, with the pathogenic JEV strain being the most infective. Transcriptomic analysis of ChPOs confirmed a robust interferon (IFN) response to JEV infection. Functional studies further demonstrated that antiviral defenses are crucial for controlling virus infection, and that type I IFN responses are superior to the epithelial–restricted type III IFN responses. Critically, despite the productive release of JEV into the CSF–like fluid within the ChP lumen, selective barrier integrity was maintained, confirming a nondestructive transcellular neuroinvasion mechanism across the blood–CSF barrier. This study highlights a valuable *in vitro* platform and its potential for studying virus neuroinvasion at the blood–CSF barrier.
