## Supplementary file 2 for "Mechanism of neuroinvasion and interferon response in human choroid plexus organoids during Japanese encephalitis virus infection"

### Sheet: Sheet 1
Supplementary file 2. DEGs of ChPOs treated with Poly(I:C) compared to mock.
Genes	baseMean	log2FoldChange	lfcSE	stat	pvalue	padj
SAA2-SAA4	110.824	10.3783	1.27994	8.1084	5.12915e-16	5.9328e-13
SAA2	1397.85	9.72878	1.84677	5.26801	1.37914e-07	2.65871e-05
CXCL11	366.574	9.42427	1.65606	5.69078	1.26457e-08	3.31747e-06
MEP1A	47.2272	9.14828	2.8242	3.23924	0.00119847	0.0403406
SFTPC	34.9255	8.71335	1.54819	5.62809	1.82213e-08	4.50639e-06
KASH5	31.8398	8.58017	1.7968	4.77525	1.79483e-06	0.000242941
SLPI	100.233	8.42201	1.19544	7.04509	1.85342e-12	1.09684e-09
KRT40	26.8812	8.33352	1.77085	4.70595	2.52691e-06	0.000328073
IL23R	25.7078	8.26873	1.4416	5.73579	9.70585e-09	2.57276e-06
CLEC4M	25.1127	8.23508	1.57079	5.24263	1.58304e-07	2.96204e-05
CXCL10	1569.6	8.17985	1.03648	7.89198	2.9743e-15	3.02749e-12
TNS4	18.3692	7.78378	1.81787	4.28182	1.85369e-05	0.00174707
SPTA1	18.3431	7.78353	1.40421	5.54299	2.97341e-08	7.13145e-06
ROS1	17.6323	7.72748	1.39796	5.52769	3.24469e-08	7.64515e-06
CEACAM6	17.5229	7.71884	1.46475	5.26975	1.36611e-07	2.6537e-05
IL1RL1	17.3074	7.69899	1.58854	4.84657	1.25613e-06	0.000175631
LCN2	5750.91	7.54234	0.388165	19.4307	4.24285e-84	5.39839e-80
PI3	56.2043	7.51772	1.19566	6.2875	3.22615e-10	1.32412e-07
CASP5	14.9479	7.48881	1.4755	5.07543	3.86622e-07	6.36834e-05
AFP	53.6465	7.42264	1.46265	5.0748	3.87902e-07	6.36834e-05
RNA5SP334	13.1287	7.29984	1.92024	3.80153	0.000143808	0.00914416
CSF2RB	12.9705	7.28311	2.20103	3.30896	0.000936439	0.0345356
SAA1	1306.78	7.26669	0.723012	10.0506	9.13314e-24	1.93676e-20
LOC105375049	12.3719	7.21429	2.26262	3.18847	0.00143028	0.0456845
LCK	11.5662	7.11967	2.22782	3.19581	0.0013944	0.0449526
RUNX3	10.7985	7.01934	1.52546	4.60145	4.19552e-06	0.000505987
PPP1R9A-AS1	10.7	7.00503	1.94655	3.59869	0.000319826	0.0163432
LOC107986777	10.4082	6.9642	1.76748	3.94018	8.14203e-05	0.00602297
BNIP5	9.79784	6.87976	1.69291	4.06386	4.82684e-05	0.0039846
CCL8	9.02226	6.75775	1.66917	4.04857	5.15321e-05	0.00418946
CLEC7A	8.99483	6.75363	1.67384	4.03481	5.46471e-05	0.00440065
HOXD3	30.9778	6.69996	1.55514	4.30828	1.64533e-05	0.00158593
CCL5	824.315	6.68364	0.325843	20.5118	1.68798e-93	4.29539e-89
AACSP1	8.20993	6.62207	1.65978	3.98972	6.61511e-05	0.00510365
IDO1	61.067	6.59023	1.09538	6.0164	1.78339e-09	6.05093e-07
NHIP	7.39346	6.47192	1.74279	3.71354	0.000204381	0.0117401
LOC101927584	7.09009	6.41065	1.75857	3.64538	0.000267	0.0142738
HOXC8	6.87962	6.37003	1.7094	3.72647	0.000194179	0.0113593
RNA5SP333	6.2593	6.22988	1.9221	3.24118	0.00119035	0.0401383
OAS1	13647.4	6.11375	0.603935	10.1232	4.35942e-24	1.00849e-20
EPGN	71.7179	6.10477	1.93212	3.15963	0.00157972	0.0487071
SAA4	5.56426	6.0615	1.85315	3.27092	0.00107197	0.0376412
RN7SL200P	5.36015	6.00781	1.82307	3.29545	0.000982658	0.0358365
SLC25A24P1	17.7585	5.87748	1.30645	4.4988	6.83386e-06	0.000755624
OAS2	2120.8	5.84329	0.685676	8.52193	1.56913e-17	2.3488e-14
LOC101929319	9.36532	5.8315	1.52438	3.82549	0.000130513	0.00847237
LOC124900544	7.90547	5.57418	1.71399	3.25217	0.00114529	0.0392768
SERPINB7	31.3929	5.46506	1.01991	5.35837	8.39782e-08	1.75163e-05
CD70	12.409	5.43086	1.49168	3.64077	0.000271824	0.0145013
SLC25A24P2	12.8092	5.39701	1.34503	4.01257	6.00608e-05	0.00476127
PIGR	26.9193	5.39012	1.08581	4.96415	6.90013e-07	0.00010331
CXCL8	434.718	5.31573	0.950672	5.59155	2.25054e-08	5.50667e-06
LINC00907	12.1809	5.235	1.64266	3.18691	0.00143802	0.0456845
S100A14	42.4067	5.13878	1.468	3.50052	0.000464346	0.021445
CXCL1	190.52	5.13746	0.75802	6.77748	1.22293e-11	6.62127e-09
CXCL6	898.772	5.0554	0.927326	5.45158	4.99239e-08	1.12743e-05
IFI44L	24211.6	5.00294	0.397517	12.5855	2.53799e-36	1.0764e-32
ISG15	2374.49	4.94865	0.658726	7.51246	5.80281e-14	4.21897e-11
LOC102724419	9.94984	4.94549	1.48942	3.32042	0.000898823	0.0336853
LOC105372107	28.568	4.92982	1.043	4.72656	2.28351e-06	0.000297992
IFI27	70866	4.91822	0.732274	6.71637	1.86309e-11	9.67553e-09
KPNA7	19.9888	4.91486	1.48005	3.32073	0.000897813	0.0336853
OASL	729.444	4.90817	0.965917	5.08136	3.74748e-07	6.27383e-05
LINC00922	8.59301	4.88646	1.50471	3.24744	0.00116448	0.0395099
CXCL2	37.7223	4.87205	0.893777	5.45108	5.00647e-08	1.12743e-05
DSG3	33.0151	4.76928	1.41924	3.36045	0.000778157	0.0304175
CCDC194	11.6986	4.75985	1.33666	3.56101	0.000369425	0.0181482
CLCA2	48.6436	4.66421	1.21812	3.82902	0.000128657	0.00841629
ADAMDEC1	13.9663	4.62998	1.40017	3.30671	0.000943974	0.0347129
ZNF736P1Y	9.87206	4.51906	1.43052	3.15903	0.00158293	0.0487071
CTSS	1863.42	4.43073	0.350753	12.6321	1.40547e-36	7.15301e-33
MICB	95.7886	4.37887	0.735799	5.95117	2.66228e-09	8.26249e-07
LOC440742	8.85451	4.1516	1.28094	3.24105	0.00119088	0.0401383
CHI3L2	670.327	4.1334	0.872097	4.73961	2.14132e-06	0.000283803
PHOX2B	42.2054	4.09266	1.04597	3.91279	9.1235e-05	0.00650324
NRIR	23.087	4.05006	0.879197	4.60655	4.09408e-06	0.000496106
OFD1P6Y	10.1931	4.02537	1.23225	3.26668	0.00108817	0.0379737
IFI44	23395.8	3.94654	0.350027	11.275	1.74418e-29	5.54802e-26
XAF1	4431.24	3.94392	0.395206	9.9794	1.87593e-23	3.67207e-20
LOC112268227	23.0486	3.92176	1.14558	3.42339	0.000618462	0.0257643
PLA2G2A	836.194	3.90616	1.01373	3.85326	0.000116556	0.0078047
GBP1P1	79.0281	3.88755	0.688316	5.64791	1.6241e-08	4.13284e-06
DAPP1	27.5498	3.83757	0.967359	3.96705	7.27665e-05	0.00552743
PDZK1IP1	218.915	3.81738	0.423703	9.00957	2.06864e-19	3.29005e-16
CXCL5	37.0514	3.81175	0.78468	4.85771	1.18749e-06	0.000167878
LOC101928373	43.3906	3.78319	1.06796	3.54244	0.000396437	0.0190702
UBD	4170.73	3.72114	0.282507	13.1719	1.27429e-39	8.10673e-36
LOC124902418	10.9072	3.71778	1.1799	3.15092	0.00162757	0.0496467
OR2I1P	4054	3.70167	0.318667	11.6161	3.41374e-31	1.24099e-27
P2RX1	41.5345	3.70062	0.79336	4.66449	3.09377e-06	0.000389739
CFB	14772.5	3.66054	0.593267	6.17014	6.82283e-10	2.55324e-07
COLEC11	504.101	3.63545	1.07647	3.3772	0.000732278	0.0291616
EPSTI1	7277.04	3.57263	0.38915	9.1806	4.2869e-20	7.27258e-17
LOC124905977	27.2305	3.53471	0.78584	4.49801	6.85932e-06	0.000755624
TNFAIP6	164.518	3.50893	0.606174	5.78864	7.09591e-09	2.00633e-06
LRG1	30.787	3.50553	0.829657	4.22528	2.38644e-05	0.00220028
SERPINA4	22.9712	3.43877	1.00321	3.42777	0.000608566	0.025597
TP63	289.805	3.43142	0.548138	6.26014	3.84624e-10	1.55358e-07
CD38	55.0529	3.42944	0.931693	3.68087	0.000232439	0.0128305
OAS3	3787.2	3.42791	0.322916	10.6155	2.52511e-26	6.42564e-23
HLA-F	1982.15	3.39197	0.750527	4.51945	6.20005e-06	0.000698109
LOC105370182	25.4716	3.36865	0.902384	3.73306	0.00018917	0.011221
RNU6-116P	17.4422	3.36016	0.88113	3.81347	0.000137028	0.00878326
ASB5	112.265	3.33712	0.816814	4.08554	4.39749e-05	0.00368102
EBI3	39.7128	3.33318	0.898631	3.70917	0.000207936	0.0118588
RNU1-125P	15.9529	3.32839	0.86342	3.85488	0.000115784	0.00777403
FDCSP	166.459	3.31778	0.877926	3.77911	0.000157392	0.00973874
CXCL3	15.3589	3.27112	0.992645	3.29535	0.000982979	0.0358365
IL32	56702.7	3.24001	0.243355	13.3139	1.92092e-40	1.62939e-36
SLC38A4	93.9218	3.22641	0.874935	3.68759	0.000226384	0.0126333
MX2	1517.08	3.2038	0.407699	7.85825	3.89541e-15	3.54023e-12
CD163L1	84.648	3.17157	0.843895	3.75826	0.000171101	0.0103667
LOC124900989	10.6565	3.16892	0.992415	3.19314	0.00140734	0.0452178
IRX3	20.5189	3.14927	0.923428	3.41041	0.00064866	0.0265881
GBP5	36.0487	3.14907	0.888525	3.54416	0.000393873	0.0190702
MX1	115243	3.11435	0.329534	9.45079	3.36286e-21	6.11248e-18
SRGN	103.91	3.01905	0.606385	4.97877	6.39894e-07	9.75053e-05
MMP7	50.5351	3.01761	0.719691	4.19293	2.75374e-05	0.00249375
IFIT3	5798.57	2.97116	0.363686	8.16957	3.09488e-16	3.93777e-13
IFI6	135186	2.83867	0.349225	8.12847	4.34747e-16	5.2681e-13
UGT1A	14.2619	2.77889	0.882199	3.14995	0.00163297	0.0496467
OLR1	144.802	2.77409	0.464399	5.97351	2.32208e-09	7.47976e-07
TNIP3	125.356	2.7707	0.606423	4.56892	4.9024e-06	0.000580239
ASB15	99.1949	2.76816	0.537142	5.1535	2.55666e-07	4.63009e-05
MMP1	122.942	2.75554	0.702354	3.9233	8.73438e-05	0.00628044
NPY	16.572	2.69966	0.81388	3.31703	0.000909812	0.0338975
LGALS9	2480.26	2.68741	0.346094	7.76497	8.1664e-15	7.16588e-12
HOXC5	14.241	2.68191	0.829438	3.2334	0.00122324	0.0409577
SAMD9L	1502.62	2.65759	0.33819	7.85829	3.89415e-15	3.54023e-12
WFDC21P	63.393	2.60516	0.791812	3.29012	0.00100145	0.0362501
RSAD2	8129.33	2.57305	0.358109	7.18512	6.71493e-13	4.61824e-10
CCL2	3393.99	2.5672	0.41817	6.13914	8.29683e-10	2.99443e-07
ERP27	45.6947	2.55955	0.782923	3.26922	0.00107844	0.0377483
MYH16	16.1578	2.55811	0.790379	3.23657	0.00120977	0.0406134
LOC728715	30.1729	2.54473	0.643254	3.95602	7.6208e-05	0.00570372
RTP4	42.0026	2.48546	0.743827	3.34144	0.000833438	0.0318925
LOC105369844	20.2306	2.47765	0.767799	3.22695	0.00125117	0.0415647
SAMD9	591.407	2.47039	0.369928	6.67804	2.42163e-11	1.23247e-08
SPDEF	20.2567	2.45863	0.694761	3.53881	0.000401934	0.0192256
TRB	68.6656	2.45047	0.358662	6.83225	8.35952e-12	4.62445e-09
CHI3L1	23624.7	2.36109	0.336373	7.01925	2.23063e-12	1.29007e-09
CASP1	1505.85	2.3367	0.406154	5.75323	8.7553e-09	2.34522e-06
IFITM1	17474.2	2.31664	0.347383	6.66883	2.57856e-11	1.26186e-08
1	1099.68	2.25493	0.378905	5.95116	2.66249e-09	8.26249e-07
LOC105375642	21.1978	2.16086	0.658539	3.28129	0.00103333	0.0367499
HSD11B1	113.988	2.12959	0.453684	4.69399	2.67926e-06	0.000342609
CCL20	208.179	2.12259	0.637547	3.32931	0.000870627	0.0329685
PSMB9	1600.73	2.11318	0.344276	6.13804	8.35479e-10	2.99443e-07
TRIM34	216.932	2.09545	0.360567	5.81153	6.19044e-09	1.79009e-06
CD74	5389.04	2.09154	0.24765	8.44556	3.02602e-17	4.27795e-14
BISPR	226.504	2.07511	0.374466	5.54152	2.99864e-08	7.13145e-06
RARRES1	1467.12	2.07417	0.410031	5.05856	4.22434e-07	6.89082e-05
ANO9	259.142	2.04955	0.412874	4.96411	6.90167e-07	0.00010331
LOC124902034	29.953	2.04166	0.626025	3.26131	0.001109	0.0384126
MYPN	105.816	2.02698	0.517781	3.91475	9.04994e-05	0.00646893
LOC101927872	57.1849	2.02432	0.551499	3.67058	0.000242004	0.0132152
MYBPH	235.301	2.02117	0.288886	6.99642	2.62588e-12	1.4849e-09
IL1A	254.559	2.00855	0.511357	3.92788	8.56979e-05	0.00623072
MYL7	49.796	1.96185	0.548673	3.57563	0.000349385	0.017307
LOC107986821	46.3106	1.9607	0.583332	3.3612	0.00077604	0.0303814
BST2	7699.78	1.9537	0.243929	8.00931	1.15358e-15	1.22314e-12
TMEM52	80.0402	1.93123	0.577052	3.34672	0.000817733	0.0313602
HCP5	574.391	1.9279	0.436887	4.4128	1.0204e-05	0.00105126
APOL3	434.702	1.88024	0.349411	5.38117	7.40037e-08	1.5825e-05
VCAM1	3789.99	1.87989	0.245889	7.64526	2.08529e-14	1.65826e-11
C3	4341.6	1.86799	0.324542	5.75577	8.62496e-09	2.33489e-06
LOC101928816	134.548	1.85314	0.408762	4.53355	5.80014e-06	0.000658912
GBP2	160.384	1.8243	0.346765	5.26091	1.43343e-07	2.72212e-05
USP18	1951.55	1.82374	0.335709	5.4325	5.55692e-08	1.22963e-05
HLA-DRA	290.337	1.81718	0.363378	5.00079	5.70964e-07	8.85934e-05
KCNJ15	79.217	1.80134	0.514412	3.50175	0.000462206	0.021385
ICAM1	296.61	1.79975	0.370425	4.85859	1.18224e-06	0.000167878
SERPINA3	112417	1.79647	0.26933	6.67015	2.55541e-11	1.26186e-08
LY6E	12220.7	1.78908	0.266279	6.71881	1.83213e-11	9.67553e-09
DES	2793.35	1.77972	0.389712	4.56675	4.95336e-06	0.000583557
LOC101926887	879.654	1.77314	0.289163	6.13196	8.68011e-10	3.06782e-07
TNFRSF1B	238.654	1.74293	0.519851	3.35275	0.000800127	0.0309845
BIRC3	917.402	1.73585	0.244582	7.09719	1.27314e-12	8.09942e-10
IFIH1	3259.13	1.73152	0.283434	6.10906	1.00221e-09	3.44639e-07
BDKRB1	55.7841	1.72824	0.399568	4.32527	1.52346e-05	0.00147405
NLRC5	6174.65	1.72667	0.315488	5.47301	4.42465e-08	1.02358e-05
PLSCR1	19063.1	1.72248	0.281485	6.11926	9.40116e-10	3.27714e-07
LINC02300	59.5125	1.7062	0.52098	3.27497	0.00105672	0.0372783
LOC124902138	262.636	1.67042	0.327599	5.09898	3.41481e-07	5.83199e-05
DDX58	14492.5	1.63403	0.272323	6.00033	1.9692e-09	6.54457e-07
STAT1	244060	1.63354	0.256543	6.36752	1.92109e-10	8.42864e-08
APOL1	1364.74	1.63293	0.277619	5.88191	4.05564e-09	1.23159e-06
HAPLN3	277.556	1.62861	0.379233	4.29448	1.75102e-05	0.00165643
APOL6	899.446	1.62713	0.280486	5.80111	6.58766e-09	1.88355e-06
GBP1	2056.16	1.6102	0.311961	5.16155	2.44914e-07	4.48369e-05
SP100	11279.6	1.60761	0.213735	7.5215	5.41531e-14	4.05304e-11
LOC124900605	152.537	1.58784	0.464646	3.41732	0.000632415	0.0261437
RELB	1273.19	1.58568	0.281752	5.62791	1.82402e-08	4.50639e-06
LAMP3	751.905	1.58547	0.256131	6.19007	6.01365e-10	2.28402e-07
AURKB	953.287	1.58424	0.487438	3.25014	0.00115349	0.0392842
LAMB3	372.113	1.56745	0.310846	5.04252	4.59449e-07	7.39975e-05
KLK10	1190.5	1.56704	0.287898	5.44303	5.2383e-08	1.16929e-05
IRF7	2055.24	1.56376	0.305741	5.11466	3.14314e-07	5.47831e-05
TLR1	580.176	1.55212	0.30456	5.09629	3.46369e-07	5.87604e-05
FADS6	217.317	1.54838	0.368541	4.20137	2.65301e-05	0.00241111
IL6	662.859	1.53174	0.398981	3.83912	0.000123477	0.00818236
PARP9	114573	1.52278	0.264071	5.76657	8.09008e-09	2.24332e-06
B2M	134125	1.4737	0.27848	5.29193	1.21032e-07	2.40618e-05
HTR7	88.6804	1.47104	0.341753	4.30439	1.67449e-05	0.00160191
TNFRSF18	199.16	1.46756	0.317562	4.62133	3.81291e-06	0.000466476
TBC1D10C	254.931	1.4646	0.417586	3.50729	0.000452694	0.0210598
GALNTL6	1070.19	1.46112	0.313048	4.66741	3.05027e-06	0.00038617
MIR10393	12841.7	1.45788	0.276089	5.28048	1.28845e-07	2.52209e-05
LOC124902365	67.7371	1.45339	0.373297	3.89339	9.88515e-05	0.00694698
ABCA9	687.781	1.43644	0.355211	4.0439	5.25695e-05	0.00424678
ANKRD30B	454.212	1.43369	0.371401	3.86023	0.00011328	0.00762603
CD68	1064.95	1.39216	0.130533	10.6652	1.48125e-26	4.18816e-23
TDO2	569.778	1.38867	0.353853	3.92444	8.69318e-05	0.00628044
LOC105377871	155.544	1.38529	0.407996	3.39535	0.000685417	0.0278179
DRAM1	4497.48	1.36445	0.257452	5.2998	1.15928e-07	2.34128e-05
AQP5	120.111	1.3561	0.381974	3.55025	0.000384872	0.0187621
PMCH	1753.05	1.3508	0.369845	3.65233	0.000259867	0.0139693
IFITM3	55203.6	1.34266	0.225596	5.95164	2.65473e-09	8.26249e-07
DDX60	53514.1	1.33979	0.282795	4.73767	2.16191e-06	0.000285047
TSBP1-AS1	158.774	1.33761	0.299322	4.46881	7.86548e-06	0.000851714
PCLAF	2018.09	1.32119	0.330873	3.99303	6.52333e-05	0.00506095
TSPAN8	588.117	1.30123	0.300197	4.33459	1.46035e-05	0.00141838
MEI1	686.3	1.2872	0.362462	3.55127	0.000383382	0.0187254
MGAT4C	1156.3	1.27831	0.230518	5.54537	2.93336e-08	7.10906e-06
FLT3LG	886.91	1.26731	0.34171	3.70872	0.000208311	0.0118588
LRRC36	276.021	1.26466	0.389753	3.24477	0.00117544	0.0397758
CEACAM1	305.072	1.26379	0.358333	3.52686	0.000420513	0.019927
PLAAT4	1187.54	1.24652	0.272186	4.57967	4.65712e-06	0.000556384
NNMT	1747.31	1.24367	0.229271	5.42447	5.81274e-08	1.27515e-05
IFI16	14523.1	1.23769	0.260549	4.7503	2.03116e-06	0.000272036
UBE2L6	3965.1	1.23656	0.235017	5.2616	1.42811e-07	2.72212e-05
RIT2	213.028	1.23509	0.298017	4.14436	3.40764e-05	0.00299014
BANCR	254.053	1.23456	0.317338	3.89035	0.0001001	0.00699793
LOC107987299	125.591	1.23205	0.386367	3.18881	0.00142861	0.0456845
COL10A1	73.5621	1.2308	0.365363	3.3687	0.000755246	0.0298892
EBF3	6856.44	1.22531	0.289937	4.22612	2.37758e-05	0.00220008
IFIT1	43566.4	1.2189	0.309587	3.93719	8.24415e-05	0.00608084
SP140L	1514.71	1.20875	0.312038	3.87372	0.000107186	0.00733215
CCL25	668.733	1.20288	0.241469	4.98149	6.30962e-07	9.67235e-05
SECTM1	201.657	1.20113	0.350376	3.42813	0.000607756	0.025597
CD40	3191.31	1.19818	0.205453	5.83187	5.48109e-09	1.62183e-06
IL34	1913.09	1.19249	0.151409	7.87597	3.38101e-15	3.3091e-12
DTX3L	1238.51	1.18633	0.203675	5.8246	5.72507e-09	1.67455e-06
NPY5R	2959.03	1.18451	0.154658	7.65887	1.87583e-14	1.53981e-11
CDC45	2573.49	1.18147	0.141838	8.32969	8.10566e-17	1.0856e-13
CASP4	598.66	1.17975	0.265219	4.44822	8.65862e-06	0.000918066
DYSF	693.738	1.17255	0.259738	4.51434	6.35146e-06	0.000712007
FSTL5	3067.2	1.16842	0.229755	5.0855	3.66654e-07	6.17896e-05
SLC15A3	2634.22	1.16016	0.182984	6.34022	2.29439e-10	9.7309e-08
ELF3	1042.4	1.15805	0.284077	4.07655	4.57091e-05	0.00380458
ACSL5	652.102	1.15419	0.231557	4.98448	6.21297e-07	9.5819e-05
IKBKE	1381.57	1.14888	0.215424	5.33313	9.6535e-08	1.99718e-05
TK1	590.393	1.14112	0.309743	3.68408	0.000229526	0.0126973
NT5E	849.387	1.13898	0.305403	3.72941	0.000191925	0.0112965
EHF	12997	1.1385	0.326277	3.48938	0.000484151	0.0220397
FCGR1A	157.914	1.13392	0.349431	3.24504	0.00117435	0.0397758
UBA7	964.911	1.13341	0.297489	3.80993	0.000139006	0.00888768
CARD16	74.4345	1.1271	0.357957	3.1487	0.00164001	0.0497576
B3GALT2	234.056	1.12498	0.309849	3.63073	0.00028262	0.0148166
ESCO2	976.327	1.12012	0.306847	3.65042	0.000261807	0.0140257
NFKBIZ	392.812	1.11517	0.17532	6.36079	2.00722e-10	8.65723e-08
IFIT2	1092.6	1.10689	0.242704	4.56063	5.09999e-06	0.000598062
LOC124901025	116.546	1.10557	0.289154	3.82348	0.000131582	0.00851999
TAP2	9244.2	1.10057	0.190868	5.76615	8.11041e-09	2.24332e-06
MYBL2	573.13	1.09566	0.305998	3.58063	0.000342773	0.0170695
GABRG1	393.237	1.09156	0.264977	4.11944	3.798e-05	0.00325413
HERC5	15135.4	1.08959	0.148452	7.33964	2.14174e-13	1.51391e-10
IL33	4942.19	1.08804	0.246776	4.40901	1.03845e-05	0.00106554
CMPK2	3365.11	1.08326	0.227775	4.75582	1.97643e-06	0.000266107
LOC105379083	291.217	1.0717	0.214034	5.00717	5.52353e-07	8.67637e-05
LIX1	501.467	1.06501	0.276853	3.84685	0.000119646	0.00797027
LOC105378808	159.031	1.05983	0.280479	3.77866	0.000157675	0.00973874
IFI35	4385.78	1.05315	0.262442	4.01289	5.99796e-05	0.00476127
CYP4X1	893.686	1.03953	0.233559	4.45082	8.55447e-06	0.000915526
CLEC2B	86.0113	1.03137	0.320374	3.21926	0.00128521	0.0424735
XIRP2	487.074	1.02946	0.145201	7.0899	1.34212e-12	8.13166e-10
ZC3H12A	801.836	1.02531	0.303426	3.37911	0.000727205	0.0290505
GCH1	881.947	1.01811	0.248538	4.09642	4.19593e-05	0.00354731
SCN1A	3235.63	1.00703	0.274768	3.665	0.000247335	0.0134199
TEAD4	328.794	1.00414	0.318384	3.15386	0.00161128	0.0492834
LACC1	2695.24	1.00025	0.158893	6.29511	3.07184e-10	1.28146e-07
LOC112268070	285.957	-1.0107	0.319839	-3.16002	0.00157757	0.0487071
ARHGEF16	933.982	-1.02704	0.307422	-3.34082	0.000835306	0.031916
COL4A4	22469.6	-1.0397	0.280725	-3.70361	0.000212557	0.0119932
TTLL6	6337.53	-1.0505	0.192263	-5.46388	4.65847e-08	1.06797e-05
ATP1A2	21708.3	-1.05335	0.218107	-4.8295	1.36874e-06	0.000189295
CEMIP	6276.41	-1.06524	0.221893	-4.80068	1.58129e-06	0.000217509
WDFY4	1333.47	-1.06817	0.263831	-4.04868	5.15076e-05	0.00418946
PLXNA4	12634.4	-1.07075	0.231761	-4.62008	3.83592e-06	0.000467046
SAP30-DT	309.311	-1.07613	0.32901	-3.2708	0.00107242	0.0376412
RTL1	121.569	-1.08069	0.311418	-3.47022	0.00052004	0.0232574
HSPA2	137.708	-1.08972	0.313331	-3.47786	0.000505437	0.0228859
CYS1	302.533	-1.09128	0.29217	-3.73509	0.000187646	0.0111566
HLF	11711.7	-1.09421	0.142194	-7.69518	1.41292e-14	1.19849e-11
F5	11120.5	-1.10604	0.23395	-4.72766	2.27118e-06	0.000297911
LOC100130691	683.68	-1.11101	0.171471	-6.47929	9.21574e-11	4.26387e-08
DEPTOR	694.259	-1.12302	0.289147	-3.88389	0.0001028	0.00708708
PDE2A	9086.98	-1.13901	0.305413	-3.72941	0.000191926	0.0112965
CD300A	9172.87	-1.14892	0.298731	-3.84599	0.000120066	0.00797733
ART5	3145.61	-1.15267	0.200224	-5.7569	8.56741e-09	2.33489e-06
ANKRD33	693	-1.15965	0.299426	-3.8729	0.000107547	0.00733714
SLC2A1	57696.4	-1.17798	0.350843	-3.35758	0.000786271	0.0306405
LOC105369828	523.524	-1.17869	0.285938	-4.12218	3.753e-05	0.00323737
PTPRB	9759.25	-1.18458	0.32154	-3.68409	0.000229525	0.0126973
SLC23A2	63308.1	-1.18554	0.336281	-3.52545	0.000422764	0.0199964
ESPN	2125.9	-1.20025	0.365268	-3.28595	0.00101639	0.0364174
AKR7A3	589.602	-1.21243	0.353854	-3.42634	0.000611773	0.0256237
SMOC2	4712.1	-1.25186	0.387432	-3.23118	0.00123282	0.041093
DSCAML1	6979.35	-1.26533	0.284417	-4.44885	8.63331e-06	0.000918066
SSTR3	544.837	-1.2662	0.203584	-6.21956	4.98564e-10	1.92226e-07
SPAG4	5178.57	-1.27558	0.343736	-3.71093	0.0002065	0.0118085
GSDMC	281.273	-1.27565	0.313945	-4.0633	4.83845e-05	0.0039846
LOC102724482	114.395	-1.27713	0.282012	-4.52863	5.9366e-06	0.000671417
STC1	5553.3	-1.28459	0.357319	-3.59508	0.000324289	0.0164714
GPER1	1496.92	-1.28816	0.404838	-3.18191	0.00146305	0.0460771
SLC4A4	48652.3	-1.2907	0.25128	-5.1365	2.79896e-07	4.94619e-05
SEC14L3	1632.87	-1.31655	0.233251	-5.64435	1.65804e-08	4.17744e-06
MIR210HG	536.914	-1.3221	0.367322	-3.59929	0.000319087	0.0163432
LOC101927314	52.6989	-1.32331	0.387455	-3.41539	0.0006369	0.0262677
EDAR	126.905	-1.34319	0.421006	-3.19042	0.00142068	0.0455315
PRND	8157.7	-1.3715	0.361467	-3.79427	0.000148076	0.00930394
NXPH4	2308.63	-1.38181	0.433941	-3.18433	0.00145089	0.0459214
SLC11A1	143.838	-1.40502	0.446026	-3.1501	0.00163215	0.0496467
EGR2	113.768	-1.45044	0.390749	-3.71194	0.000205675	0.0117878
CA9	759.368	-1.45781	0.248133	-5.87511	4.22564e-09	1.26506e-06
FAM230A	490.475	-1.50536	0.476767	-3.15744	0.00159158	0.0489143
EDN2	930.583	-1.64612	0.453426	-3.63041	0.000282976	0.0148166
B4GALNT2	553.213	-1.66937	0.23291	-7.16747	7.63972e-13	5.116e-10
APLN	473.362	-1.69082	0.507228	-3.33345	0.000857764	0.0325784
DIO3	145.938	-1.7275	0.394547	-4.37845	1.19528e-05	0.00120477
DIO3OS	267.173	-1.86708	0.31132	-5.99732	2.00604e-09	6.54457e-07
LOC105375772	144.154	-2.10138	0.607918	-3.45668	0.000546874	0.0240874
LOC102724497	123.414	-2.12512	0.517923	-4.10317	4.07532e-05	0.00348003
PTAFR	155.919	-2.1277	0.392575	-5.41985	5.96488e-08	1.29734e-05
HR	376.396	-2.13263	0.266117	-8.01387	1.11158e-15	1.22314e-12
THEGL	49.1513	-2.19272	0.60838	-3.6042	0.000313122	0.016097
HK2	72775.1	-2.22265	0.695391	-3.19626	0.00139223	0.0449526
NUP210L	73.2333	-2.46427	0.524429	-4.69895	2.61501e-06	0.000336081
ESPNP	28.5408	-3.12991	0.842753	-3.71391	0.000204077	0.0117401
BTK	18.4736	-3.67821	1.14049	-3.22511	0.00125923	0.041778
RNU6-930P	6.39993	-5.98431	1.8231	-3.2825	0.00102892	0.0367499
PAGE2B	13.9719	-7.11016	2.21268	-3.21338	0.00131185	0.0430424
