## Supplementary file 3 for "Mechanism of neuroinvasion and interferon response in human choroid plexus organoids during Japanese encephalitis virus infection"

### Sheet: Sheet 1
Supplementary file 3. DEGs of ChPOs infected JEV compared to mock.
Genes	baseMean	log2FoldChange	lfcSE	stat	pvalue	padj
AOAH	117.339	10.3934	1.93814	5.36255	8.20552e-08	2.89735e-05
IFNB1	60.997	9.45078	1.24788	7.57345	3.63448e-14	2.63998e-11
SFTPC	42.4781	8.92489	1.7153	5.2031	1.95994e-07	6.47113e-05
SPTA1	13.6445	7.28928	1.5775	4.62076	3.82329e-06	0.000925709
IFNL1	11.1008	6.98656	1.82512	3.82799	0.000129194	0.0178505
HTN1	10.8834	6.95695	1.64815	4.22108	2.43139e-05	0.00464761
C12orf54	10.461	6.90086	1.53494	4.49585	6.92928e-06	0.00158705
IFNL2	7.95566	6.50745	1.59632	4.07653	4.57133e-05	0.00759588
CXCL11	40.2565	6.10783	1.25656	4.86076	1.16934e-06	0.000323132
CXCL10	354.447	5.94774	0.441038	13.4858	1.89619e-41	5.35633e-38
OAS1	10783	5.69933	0.2836	20.0963	7.94414e-90	2.01964e-85
OASL	1140.87	5.50053	0.825224	6.6655	2.63774e-11	1.71947e-08
OAS2	1146.45	4.86904	0.356124	13.6723	1.48582e-42	4.72176e-39
CCL5	238.144	4.78796	0.325706	14.7003	6.42211e-49	4.08173e-45
MICB	66.6189	3.75341	0.78833	4.76122	1.92429e-06	0.000499195
ISG15	1113.6	3.73165	0.288979	12.9132	3.78997e-38	8.75932e-35
EPSTI1	8446.45	3.73075	0.292914	12.7367	3.69737e-37	7.23064e-34
IFI44L	10233.9	3.62362	0.297653	12.1739	4.27874e-34	7.25189e-31
IFIT3	8161.11	3.44199	0.223147	15.4247	1.11593e-53	9.45677e-50
MX1	146433	3.41971	0.237681	14.3878	6.17083e-47	3.13762e-43
MX2	1816.9	3.41413	0.615859	5.54369	2.96167e-08	1.23434e-05
IFI44	17150.2	3.38865	0.268769	12.608	1.90689e-36	3.46277e-33
XAF1	2814.83	3.15789	0.383291	8.23888	1.73827e-16	1.52387e-13
SAMD9	917.482	3.11784	0.294882	10.5732	3.96888e-26	5.04504e-23
TNIP3	151.497	3.00306	0.5254	5.71576	1.09217e-08	4.78729e-06
COLEC11	345.58	2.95918	0.568554	5.20475	1.94258e-07	6.47113e-05
RIPPLY2	84.3477	2.85847	0.576198	4.96092	7.01604e-07	0.000209845
OAS3	2501.91	2.68101	0.193619	13.8468	1.3293e-43	4.82784e-40
RSAD2	8908.23	2.64655	0.265018	9.98629	1.75006e-23	2.02235e-20
RTP4	48.1261	2.64378	0.575601	4.59309	4.3674e-06	0.00104748
LOC124902138	450.219	2.54911	0.215507	11.8285	2.78219e-32	4.16068e-29
GBP1P1	34.8352	2.50152	0.639579	3.9112	9.18396e-05	0.0134186
DDX58	23609.7	2.4262	0.175082	13.8575	1.14659e-43	4.82784e-40
SAMD9L	1374.4	2.42591	0.444188	5.46146	4.72227e-08	1.80756e-05
MLKL	205.667	2.40887	0.657511	3.66362	0.000248679	0.0290007
IFIT2	2271.53	2.39394	0.187755	12.7504	3.10326e-37	6.57452e-34
USP18	2742.71	2.34692	0.1744	13.4571	2.79758e-41	7.11228e-38
ANXA8	202.16	2.23356	0.437525	5.10498	3.30836e-07	0.000105136
IFIH1	4433.69	2.20351	0.185767	11.8617	1.87141e-32	2.97356e-29
LOC101060445	130.529	2.08472	0.325836	6.39807	1.57351e-10	9.30309e-08
APOL3	500.868	2.05022	0.520765	3.93694	8.25285e-05	0.0123419
LOC101926887	1008.09	1.93745	0.22688	8.53954	1.34763e-17	1.26891e-14
IRF7	2621.75	1.93152	0.211514	9.13188	6.73191e-20	7.13106e-17
EFCAB8	196.055	1.87867	0.360729	5.20797	1.90917e-07	6.47113e-05
LGALS9	1572.33	1.80793	0.247672	7.29967	2.88476e-13	2.0372e-10
IFIT1	59794.4	1.74678	0.110019	15.877	9.14376e-57	1.16231e-52
IFI27	10208.7	1.71844	0.321818	5.33979	9.30558e-08	3.19697e-05
FADS6	237.989	1.63051	0.348786	4.67481	2.94226e-06	0.000726224
NLRC5	6049.15	1.59665	0.270421	5.90431	3.54136e-09	1.73138e-06
ABCC8	163.567	1.56156	0.450713	3.46465	0.00053093	0.0489052
GBP1	2091.23	1.55159	0.245423	6.3221	2.58037e-10	1.49093e-07
STAT1	244422	1.54507	0.153189	10.0861	6.36754e-24	7.70867e-21
DTX3L	1508.67	1.48923	0.140474	10.6014	2.93508e-26	3.92729e-23
HELZ2	2873.82	1.48555	0.230356	6.44896	1.1262e-10	6.81698e-08
BATF2	211.502	1.45923	0.290075	5.03054	4.89092e-07	0.000149809
PARP9	114175	1.42273	0.132222	10.7602	5.30791e-27	7.49683e-24
CMPK2	4133.58	1.40817	0.16685	8.4397	3.18145e-17	2.88864e-14
PLSCR1	16727.3	1.37734	0.180921	7.61296	2.67889e-14	2.0638e-11
LOC101928816	109.397	1.37117	0.319408	4.29284	1.76401e-05	0.00358771
APOL6	813.863	1.33888	0.259732	5.15485	2.53836e-07	8.27342e-05
HERC5	17166.6	1.25318	0.192062	6.52488	6.80577e-11	4.22008e-08
PSMB9	1054.84	1.23224	0.241964	5.09267	3.5305e-07	0.00011081
SP100	9618.5	1.19634	0.218075	5.48591	4.11335e-08	1.6599e-05
CD6	492.458	1.17946	0.283215	4.16453	3.11991e-05	0.00562535
TRIM14	4420.08	1.17469	0.119866	9.8	1.1259e-22	1.24452e-19
LGI3	66.4072	1.17015	0.324362	3.60755	0.000309103	0.033298
RHEBL1	289.845	1.16892	0.287622	4.06407	4.82235e-05	0.00796095
IFI35	4843.99	1.16279	0.188033	6.184	6.24974e-10	3.24259e-07
C16orf92	163.52	1.15483	0.25958	4.44884	8.6335e-06	0.00189215
CEACAM21	340.805	1.14984	0.327726	3.50856	0.000450544	0.0440677
DHX58	5323.38	1.07381	0.124005	8.65937	4.74365e-18	4.63838e-15
IFI6	53875.3	1.07001	0.178649	5.98945	2.10556e-09	1.07059e-06
TUBB1	215.593	1.05289	0.27934	3.76922	0.000163762	0.0209345
TLCD3B	2140.35	1.04297	0.178481	5.84359	5.10875e-09	2.40518e-06
IFIT5	2498.89	1.03842	0.114078	9.10274	8.80783e-20	8.95685e-17
IRF9	23624.2	1.00652	0.127949	7.86659	3.64446e-15	2.98881e-12
MYB	5918.31	-1.06142	0.244195	-4.3466	1.38265e-05	0.00290506
FMO2	1649.88	-1.09546	0.288536	-3.79661	0.000146686	0.0194229
SCUBE2	6456.28	-1.11476	0.177109	-6.2942	3.08989e-10	1.7077e-07
SLC25A45	255.429	-1.17303	0.275303	-4.26087	2.03629e-05	0.00407627
LOC101927314	56.0196	-1.25951	0.347686	-3.62257	0.000291696	0.0321573
EDN3	316.938	-1.30436	0.359479	-3.62848	0.000285094	0.0320706
NUP210L	89.8437	-1.38031	0.366147	-3.76984	0.000163353	0.0209345
GTF2IP13	181.442	-1.47922	0.247179	-5.9844	2.17188e-09	1.08266e-06
GGTA1	61.6107	-1.64562	0.420685	-3.91177	9.16231e-05	0.0134186
COL6A6	1247.48	-1.79907	0.260667	-6.90179	5.1352e-12	3.43558e-09
LOC105373938	6.48646	-6.07385	1.67887	-3.61782	0.000297097	0.0321573
UBASH3A	16.4003	-6.43515	1.55495	-4.13849	3.49603e-05	0.00612962
HAGLR	13.1657	-7.09324	1.66964	-4.24837	2.1533e-05	0.00423274
TTC24	32.0937	-8.379	1.46916	-5.70327	1.17528e-08	5.06424e-06
TEX51	124.933	-10.342	1.89417	-5.45991	4.76365e-08	1.80756e-05
